# A proteogenomic approach to discover novel lncRNA-derived peptides and their potential clinical utility in hepatocellular carcinoma

**DOI:** 10.1101/2025.09.30.679478

**Authors:** Bingwu Li, Kandarp Joshi, Dan Ohtan Wang

## Abstract

Peptides are increasingly recognized for their versatile functions in biological contexts but their clinical relevance and utility remain largely unexplored. Proteogenomic approaches can accelerate peptide discovery in clinical samples by integrating proteomic data with genomics and transcriptomics evidence. However, long noncoding RNA (lncRNA)-derived peptides (lncPeps) remain largely unidentified, resulting in unmatchable MS/MS spectra. To solve this problem, we have used high-quality Ribo-seq translatomic datasets to generate an extensive database of human liver lncPeps, which we subsequently applied to proteomics data of tumor–adjacent normal tissue pairs from hepatocellular carcinoma (HCC) patients. Using the new database, we discovered 105 novel lncPeps including lncPeps differentially expressed between tumor and non-tumor tissues, and lncPeps with significant correlation with prognosis. Remarkably, combining the expression of lncPeps with canonical proteins in a LASSO regression model improved predictive performance for recurrence, increasing the AUC by 0.005 to 0.085 across three recurrence time points. These findings suggest that lncPeps discovery contributes to our understanding of the molecular heterogeneity and progression of HCC, and broadens the range of potential biomarker candidates or treatment targets for the disease.
