## Supplementary Table 1 for "A proteogenomic approach to discover novel lncRNA-derived peptides and their potential clinical utility in hepatocellular carcinoma"

### Sheet: Sheet1
GSE112705	20 samples, hepatocellular and non-cancerous liver tissue	Survey of the translation shifts in hepatocellular carcinoma with ribosome profiling, Theranostics	10.7150/thno.35033
PRJNA913568	2 samples, Human liver cancer cells	RNA binding protein TIAR modulates HBV replication by tipping the balance of pgRNA translation	10.1038/s41392-023-01573-7
GSE182371	5 samples, untreated normal human hepatocytes	A high-resolution map of human RNA translation
GSE236366	4 samples， liver cancer cells	The tRNA Gm18 methyltransferase TARBP1 promotes hepatocellular carcinoma progression via metabolic reprogramming of glutamine

### Sheet: Sheet2
sample name	reads leangth	p-site offset	Project ID	Characteristics
Hepato_1	27,28,29,30	12,12,12,12	GSE182371	untreated normal human hepatocytes
Hepato_2	27,28,29,30	12,12,12,12	GSE182371	untreated normal human hepatocytes
Hepato_3	27,28,29,30	12,12,12,12	GSE182371	untreated normal human hepatocytes
Hepato_4	27,28,29,30	12,12,12,12	GSE182371	untreated normal human hepatocytes
Hepato_5	27,28,29,30	12,12,12,12	GSE182371	untreated normal human hepatocytes
HepG2_TIARKO	29	12	PRJNA913568	Cancer cell, HepG2
LC001_tumor	29	12	GSE112705	HCC patient
LC033_tumor	29,30	12,12	GSE112705	HCC patient
LC034_normal	28,29	12,12	GSE112705	HCC patient
LC501_normal	29	12	GSE112705	HCC patient
LC501_tumor	29,30	12,12	GSE112705	HCC patient
LC502_tumor	28	12	GSE112705	HCC patient
LC505_tumor	29,30	12,12	GSE112705	HCC patient
SRR25115686	28,29	12,12	GSE236369	Cancer cell, PLC/PRF/5
SRR25115687	28	12	GSE236369	Cancer cell, PLC/PRF/5
SRR25115688	28,29	12,12	GSE236369	Cancer cell, PLC/PRF/5
SRR25115689	28,29	12,12	GSE236369	Cancer cell, PLC/PRF/5
