## Supplementary Table 3 for "A proteogenomic approach to discover novel lncRNA-derived peptides and their potential clinical utility in hepatocellular carcinoma"

name	sequence
tr|sPep_404|sPep_404 ACTBP1 lncORF 1 OS=Homo sapiens OX=9606 GN=ACTBP1 PE=6	MPIYEGYTLPHAILPLDLAGQDLTDYFMKILKEGGYSFTTTAEREIMLDIKEKLCYITLDFEQEMATAASSSSLEKS
tr|sPep_405|sPep_405 ACTBP1 lncORF 2 OS=Homo sapiens OX=9606 GN=ACTBP1 PE=6	MDSSDGITHTMPIYEGYTLPHAILPLDLAGQDLTDYFMKILKEGGYSFTTTAEREIMLDIKEKLCYITLDFEQEMATAASSSSLEKS
tr|sPep_412|sPep_412 ACTBP11 lncORF 3 OS=Homo sapiens OX=9606 GN=ACTBP11 PE=6	MTHIMFETFNTAAMYVAIQALLSLYASGRTTGIMMDSGDEVTHTVPFYGGYALPHAILCLDLAGRDLTDYLMKILTERGYSFTTTAEQEIVHDIKEKPCYIALDFEQEMATGASSSSLEKSYKLPDSQVIIKAVLLL
tr|sPep_413|sPep_413 ACTBP11 lncORF 4 OS=Homo sapiens OX=9606 GN=ACTBP11 PE=6	MDDDIAALVIDNSSGMCKAGFTGDDDPWAIFPSMVGRPRHQGVMVSMGQKDSYVGDEAQSKRGILTLKYPIEHGIVTNWDDMEKIWHHIFHNELRVAPKQHPVLLTKAP
tr|sPep_426|sPep_426 ACTBP4 lncORF 1 OS=Homo sapiens OX=9606 GN=ACTBP4 PE=6	MDSSDGVTHTVPIYEGYALPRAILCLDVAGRDLTNYLMKILTEHSYSFTTMAEREIVCDIKEKLYYVTLDFEQEMATAASSSSLEKSYELSDGQVITIGNELSCCPEALFQPSFLSMESCDIHKTTFNSIMKCDMDIRKDLYTNTVLFGGNNMYPGIANRVQKIVTLVWMGSSILALLSTFQQMWVSKPGV
tr|sPep_427|sPep_427 ACTBP4 lncORF 2 OS=Homo sapiens OX=9606 GN=ACTBP4 PE=6	MTQIMFETFNTPAVYMAIQAMLSLYTYGCTTGIVMDSSDGVTHTVPIYEGYALPRAILCLDVAGRDLTNYLMKILTEHSYSFTTMAEREIVCDIKEKLYYVTLDFEQEMATAASSSSLEKSYELSDGQVITIGNELSCCPEALFQPSFLSMESCDIHKTTFNSIMKCDMDIRKDLYTNTVLFGGNNMYPGIANRVQKIVTLVWMGSSILALLSTFQQMWVSKPGV
tr|sPep_433|sPep_433 ACTBP8 lncORF 1 OS=Homo sapiens OX=9606 GN=ACTBP8 PE=6	MRKAPQAVFPSIVGHPRHQGVMVGMGQKDSYVGKEAQSKRGILTLKYPIKHGNVTNWDNMEKIWHHTYNEVRVTAEEHPVLLTEAPLNPKLNHEKTTQFIMFETFNTPAMDVAIQAVLSLYASGGTTGIVMHPGDRVTHTLSI
tr|sPep_434|sPep_434 ACTBP8 lncORF 2 OS=Homo sapiens OX=9606 GN=ACTBP8 PE=6	MCDIKEKLCYVALEFEQEMASAASSSSLEKSYELPDDQVITIDNERFRCPEALFQPSFLGMESCGIHDTTFNSIMKCDVDNHKDLYANTVLSGGTNMYPGITDRMQKEITTLAPSTMKIKIIAPPQCKHSVWIGYSILASTSTFQQMWISKQE
tr|sPep_435|sPep_435 ACTBP8 lncORF 3 OS=Homo sapiens OX=9606 GN=ACTBP8 PE=6	MDDAITALVVVDNCSSMRKAPQAVFPSIVGHPRHQGVMVGMGQKDSYVGKEAQSKRGILTLKYPIKHGNVTNWDNMEKIWHHTYNEVRVTAEEHPVLLTEAPLNPKLNHEKTTQFIMFETFNTPAMDVAIQAVLSLYASGGTTGIVMHPGDRVTHTLSI
tr|sPep_437|sPep_437 ACTBP9 lncORF 1 OS=Homo sapiens OX=9606 GN=ACTBP9 PE=6	MGSPTLCPSTGGYALPHTILHLDLAGPDLTDHLMKILTERGYSFTTTAKREIVHDIEEKLCYVALDFEQEMAMVASNPLLEKS
tr|sPep_457|sPep_457 ACTG1P19 lncORF 1 OS=Homo sapiens OX=9606 GN=ACTG1P19 PE=6	MYKGHALPHAILYLDLAGWDLTGYLMKILTQRGYSFTTRAEQEIVHDIKEKLCYVALDFEQEMATAASSSSLEKI
tr|sPep_458|sPep_458 ACTG1P19 lncORF 2 OS=Homo sapiens OX=9606 GN=ACTG1P19 PE=6	MNHKANCKKMTQIMFETFNTPAIYVAIQALWSLYASGRTTSIMMDSVDGVTHTVPMYKGHALPHAILYLDLAGWDLTGYLMKILTQRGYSFTTRAEQEIVHDIKEKLCYVALDFEQEMATAASSSSLEKI
tr|sPep_728|sPep_728 ALDOAP2 lncORF 3 OS=Homo sapiens OX=9606 GN=ALDOAP2 PE=6	MVTVTTLHRTVPPAVPGITFLSGGQNEEEASINLNAINKCSL
tr|sPep_729|sPep_729 ALDOAP2 lncORF 4 OS=Homo sapiens OX=9606 GN=ALDOAP2 PE=6	MVTPGHPCIQKFSHEEIAMVTVTTLHRTVPPAVPGITFLSGGQNEEEASINLNAINKCSL
tr|sPep_852|sPep_852 APOC1P1 lncORF 1 OS=Homo sapiens OX=9606 GN=APOC1P1 PE=6	VPLRPRHEALPVAPGPGGGSVDRLGRDWFSETFRKVKEKLKTDS
tr|sPep_853|sPep_853 APOC1P1 lncORF 2 OS=Homo sapiens OX=9606 GN=APOC1P1 PE=6	MWDWFSETFRKVKEKLKTDS
tr|sPep_947|sPep_947 ATP5F1AP3 lncORF 1 OS=Homo sapiens OX=9606 GN=ATP5F1AP3 PE=6	MPTGIKAVDSLVPIGRGQHELIIGDRRTGKTSIAIDTIINQKHFNDRSEEKKKLYCIYVAIGRKRSTVAQLVKRLTDADAVKYTTVVSAMASDAALLQYLAPYSDCSMGEYFRDDGKYTLIIYDDLSKQAVAYCQMSLLLHRPPWS
tr|sPep_966|sPep_966 ATP5PDP3 lncORF 1 OS=Homo sapiens OX=9606 GN=ATP5PDP3 PE=6	MAGQKLALKIIDWVTSWESISRNQKAIANSLTSWNEILTSRLAILPENKPSIDWTYYKASVAKAGLVDDFEKKFNALKFPVPEDKYTAQVDAEEKEDVKTCAEWMSLSKARIGQYEKQLEKMRNLIPFDQTTTEDLNEAFPETK
tr|sPep_1200|sPep_1200 C3orf86P lncORF 1 OS=Homo sapiens OX=9606 GN=C3orf86P PE=6	MSRGQFGQGQEPLDMFFWVNEISGEITYPPQKADAPAVSPESPQKKPPFQPRSVQEAPCSPQGPPAQRPALAPPSKPSLKDSGSRNPCPSAPTWARPKPEE
tr|sPep_1201|sPep_1201 C3orf86P lncORF 2 OS=Homo sapiens OX=9606 GN=C3orf86P PE=6	MVQEDLTWMQGMSRGQFGQGQEPLDMFFWVNEISGEITYPPQKADAPAVSPESPQKKPPFQPRSVQEAPCSPQGPPAQRPALAPPSKPSLKDSGSRNPCPSAPTWARPKPEE
tr|sPep_1202|sPep_1202 C3orf86P lncORF 3 OS=Homo sapiens OX=9606 GN=C3orf86P PE=6	MGLWDREEPPPQHHIQTGVHIAGSAEKQEMVQEDLTWMQGMSRGQFGQGQEPLDMFFWVNEISGEITYPPQKADAPAVSPESPQKKPPFQPRSVQEAPCSPQGPPAQRPALAPPSKPSLKDSGSRNPCPSAPTWARPKPEE
tr|sPep_1268|sPep_1268 CARD17P lncORF 1 OS=Homo sapiens OX=9606 GN=CARD17P PE=6	MADKVLKEKRKQFIRSVGEGTINGLLGELLETRVLSQEEIEIVKCENATVMDKARALLDSVIRKGAPACQICITYICEEDSHLAGTLGLSAGPTSGNHLTTQDSQIVLPS
tr|sPep_1516|sPep_1516 CES1P1 lncORF 7 OS=Homo sapiens OX=9606 GN=CES1P1 PE=6	MWLPALVLATLAASAAWAGHLSSPPLVDTLHGKVLGKFVSLEGFAQPVAVFLGIPFAKPPLGPLRFTLPQPAEPWNFVKNATSYPPMFTQDPKAGQLISELFTNRKENIPLKLSEDCLYLNIYTPADLTKKNRLPVMVWIHGGGLMVGAASTYDGLALAAHENVVVVTIQYRLGIWGFFSTGDEHSPGNWGHLDQLAALHWVQDNIASFGGNPGSVTIFGGSVGGESVSVLVLSPLAKNLFHRAISESGVALTSVLVKKGDVKPLAEVGLRLVRLRLDTPTSLALCS
tr|sPep_1520|sPep_1520 CFL1P2 lncORF 1 OS=Homo sapiens OX=9606 GN=CFL1P2 PE=6	MASGVAVSDGVIKVFKDMKMHKSSMPEEVKKCKKVVFFCLSEDKKNIILEEGKEILVGDVGQTVNNLYATFVKMLPYKDYRYTLYDTTYETKESKEEDLVFIFWAPESAPL
tr|sPep_2067|sPep_2067 EEF1A1P10 lncORF 1 OS=Homo sapiens OX=9606 GN=EEF1A1P10 PE=6	MTIIDVAGHRDFIKNMITGTSQADCTVLIVAAGVGEFEAVISQNGQTREHALLAYTLGVKQLIVGINKMDSTEPPYSQKRYEEIIKEVSTYIKKIGYNPDTVEFVPISSWNGDNMLEPSANMPWFKGWKVTGKDGNASGTTLFEVLDCILPPTRPTDKPLHLPLQGVYKIGGIGAVSVGRVETGILKPGTVVTFAPVTVRTEVKSVEMHHEALSEVFPGDTVGFSVKNVSLKDVHQGNIAGDSKNDSPMEAAGFIAQVII
tr|sPep_2072|sPep_2072 EEF1A1P11 lncORF 3 OS=Homo sapiens OX=9606 GN=EEF1A1P11 PE=6	MPWFKGWKVTHKDGNASGTMLLEALDCILPPTRPTDKPLRLPLQDVYKIGGIGTVLVGRVETGILKPGMVVTFAPVSVTTEVKSVEMHHEALNEALPGDNMGFNVKNVSVKDVHRGNVAGDSKNDPPMEAAGFTAQVIILNHPGQISSGYAPVLDCHTAHIACKFAELKEKIDRRSGKKLEDGPKFLKSGDAAIADMVPGKPMCVESFSDYPPLGRFTVHDMRQTLAVGVIKAVDKKAAGAGKVTKSAQKAQKAK
tr|sPep_2073|sPep_2073 EEF1A1P11 lncORF 4 OS=Homo sapiens OX=9606 GN=EEF1A1P11 PE=6	MLEPSANMPWFKGWKVTHKDGNASGTMLLEALDCILPPTRPTDKPLRLPLQDVYKIGGIGTVLVGRVETGILKPGMVVTFAPVSVTTEVKSVEMHHEALNEALPGDNMGFNVKNVSVKDVHRGNVAGDSKNDPPMEAAGFTAQVIILNHPGQISSGYAPVLDCHTAHIACKFAELKEKIDRRSGKKLEDGPKFLKSGDAAIADMVPGKPMCVESFSDYPPLGRFTVHDMRQTLAVGVIKAVDKKAAGAGKVTKSAQKAQKAK
tr|sPep_2094|sPep_2094 EEF1A1P17 lncORF 4 OS=Homo sapiens OX=9606 GN=EEF1A1P17 PE=6	MAHIACKFAKLKKKTGSTSGKKLEDGPTFLKSGDAAIVDMVPGKPMCVESFSVYPPLSRFAVCDMRQTVAVGVIEAMDKKAAGAGKVTKSTQKAQKAK
tr|sPep_2133|sPep_2133 EEF1A1P34 lncORF 1 OS=Homo sapiens OX=9606 GN=EEF1A1P34 PE=6	MEAAGFTAQVITLNHQGQINTGCATVLDCHMALIACKFAELMEKIGHHSGEKVEDEPKFFKSGDAAIVDMVLCVESFSDRFLLGPFAVDDVIQTVAVDVIKAVDKKPAGAGKATKSAQKSQKAK
tr|sPep_2134|sPep_2134 EEF1A1P34 lncORF 2 OS=Homo sapiens OX=9606 GN=EEF1A1P34 PE=6	MSVKYAYCGNLVGDSTNDPSMEAAGFTAQVITLNHQGQINTGCATVLDCHMALIACKFAELMEKIGHHSGEKVEDEPKFFKSGDAAIVDMVLCVESFSDRFLLGPFAVDDVIQTVAVDVIKAVDKKPAGAGKATKSAQKSQKAK
tr|sPep_2141|sPep_2141 EEF1A1P38 lncORF 2 OS=Homo sapiens OX=9606 GN=EEF1A1P38 PE=6	MPWFKGWKATCKDGNASGTTLLEVLDCILPPTCLIDKPLRLPFQDVYKIGGIGTVPVGRMDTGVLKPSMEVTFALVSVTTEVNCVEKHHEALSEALPGHNVGFNVKNMSVKEIRHSNDAGDSKKKTHKWKQLASPLR
tr|sPep_2142|sPep_2142 EEF1A1P38 lncORF 3 OS=Homo sapiens OX=9606 GN=EEF1A1P38 PE=6	MLESSANMPWFKGWKATCKDGNASGTTLLEVLDCILPPTCLIDKPLRLPFQDVYKIGGIGTVPVGRMDTGVLKPSMEVTFALVSVTTEVNCVEKHHEALSEALPGHNVGFNVKNMSVKEIRHSNDAGDSKKKTHKWKQLASPLR
tr|sPep_2165|sPep_2165 EEF1A1P7 lncORF 1 OS=Homo sapiens OX=9606 GN=EEF1A1P7 PE=6	MGKEKTHINIVVNGHIDSGKSTSTGHLIYKCGGINKRSIKKFEKKAAEMGKGSFK
tr|sPep_2167|sPep_2167 EEF1A1P8 lncORF 1 OS=Homo sapiens OX=9606 GN=EEF1A1P8 PE=6	MGKEKTHINIIVTGHVDSGKSTTTGHLIYKCGVIDKRTIEKFKNEAAEMGKASFKYASVLDKLKAEHERGIIIGISFVEI
tr|sPep_2232|sPep_2232 EIF4A1P4 lncORF 1 OS=Homo sapiens OX=9606 GN=EIF4A1P4 PE=6	MNLSESLLRGIYAYGLEKPSAIQQRAILPCIKGYHVIAQAQSGAGKMATFAILILQQIELDLKATQALLLAPTQELAQQIQKVVMALGDYMGASCHACIRGTNMRAEVQKLQTKLLTSLWVPLAMCLICLTGDTCLPNTSRCLYWTKLTKC
tr|sPep_2233|sPep_2233 EIF4A1P4 lncORF 2 OS=Homo sapiens OX=9606 GN=EIF4A1P4 PE=6	MEPKGVIESNWNEIVDSFDDMNLSESLLRGIYAYGLEKPSAIQQRAILPCIKGYHVIAQAQSGAGKMATFAILILQQIELDLKATQALLLAPTQELAQQIQKVVMALGDYMGASCHACIRGTNMRAEVQKLQTKLLTSLWVPLAMCLICLTGDTCLPNTSRCLYWTKLTKC
tr|sPep_2278|sPep_2278 ENO1P1 lncORF 1 OS=Homo sapiens OX=9606 GN=ENO1P1 PE=6	MSILKIHARELFDSRGNPTVEVDLFTSEGLFRAAVPSGASTGIYEVLELQDNDKTRYMGKGVSKPVEPINKTIAPVLVSKKLNVTEQEKIDKLMIEMDGTENKSKFGANAILGVSLAACKASAVEKGVPLYHHIADLSGNSKVILPVPVFNVINGSSHAVTKLAMQEFMVLPVGAANFREAMPIGAEVYHSLKNVIKEKYGKDATGVGDGGAFAPNILENKEGLELLKTAIGKAGYTDKVIVSMDVEASEFFRSGKYDLEFKFLDDPTRYISPDCLADLYKSFIKNYPVVSTEDPFDQDDWGAWQKFTASAGIQVVEDDLRVTNPKRTASAVNEKKCNCLLLKVNQIRSVTESLQACKLAQANGWCVMVPHHSGETENTFITDLVVGL
tr|sPep_2321|sPep_2321 ENSG00000213587 lncORF 1 OS=Homo sapiens OX=9606 GN=ENSG00000213587 PE=6	MCQGSDFTHHNGTGGKSIYREKFDDKNFTLKHTSPGILSMSNAGPNTNGSQFFICTAKTSVVGWQACGLWQGE
tr|sPep_2491|sPep_2491 ENSG00000230080 lncORF 1 OS=Homo sapiens OX=9606 GN=ENSG00000230080 PE=6	MKSCGIHETIFNSIMKCDMDILEDQYTNTVLSGGTSMHPSITHRVQKEITALAPGTMKINVIAPPERKYSAWISGSIPASPSTFQQMWISKQAYDEPGPSILHRKCF
tr|sPep_2492|sPep_2492 ENSG00000230080 lncORF 2 OS=Homo sapiens OX=9606 GN=ENSG00000230080 PE=6	MLWKLRLALISPSGMKSCGIHETIFNSIMKCDMDILEDQYTNTVLSGGTSMHPSITHRVQKEITALAPGTMKINVIAPPERKYSAWISGSIPASPSTFQQMWISKQAYDEPGPSILHRKCF
tr|sPep_4432|sPep_4432 ENSG00000291095 lncORF 1 OS=Homo sapiens OX=9606 GN=ENSG00000291095 PE=6	MDLSCSCATGGSCTCASSCKCKEYKCTSCKKNCCSCCPMGCAKCAQGCT
tr|sPep_4495|sPep_4495 ENSG00000291105 lncORF 1 OS=Homo sapiens OX=9606 GN=ENSG00000291105 PE=6	MDPNCSCATGGSCSCASSCKCKECK
tr|sPep_4719|sPep_4719 ENSG00000291185 lncORF 1 OS=Homo sapiens OX=9606 GN=ENSG00000291185 PE=6	MACAINILMKDLADELDLVDVIEDKLKGEMMDLQHGSLFLRTPKIVSGKDYNGTANSKLVIIMAGTCQQEEESRLNLVQRNVNIFKFIILNVVKYSPNCKLLIVSNPVDILTYVAWKISGFPKNHVIGSGCNLDSAQFRYLMGERLGVHPLSCHGWVLGEHGDSSAPVWSGKNVAGVSLKTPHPDLETDKHKEQWKEVHKLVVESAYEVIKLKGYTSWAIGLSVADLAEVQ
tr|sPep_4780|sPep_4780 ENSG00000292984 lncORF 1 OS=Homo sapiens OX=9606 GN=ENSG00000292984 PE=6	MSLIINTFYSNKEIFLWELISNASDALDKIRYESLTDPSKLDSGKELKIDIIPNTQEHTLTLVDTGIGMTKADLINNLGTIAKFQDQTEYLEEMQVKEVVEKHSQFLGYPITLYLEKEREKEISDGKAEEEKGEKEEENKDDEEKPKIEDVGSDEEDDSGKDKKKKTKKIKEKYIDQEELNKTKPIWTRNTEDITQEEYGEFYKSLTNDWKDHLAVRYFSVEEYVSRMKEIQKSIYYITGESKEQVANSAFVEQVWKRDSRVVYMTEPIDGYVCSNSRSLMGRAWSQLPRRAWSYLRMGRRRREWKRGRQSLRTSASS
tr|sPep_4781|sPep_4781 ENSG00000292984 lncORF 2 OS=Homo sapiens OX=9606 GN=ENSG00000292984 PE=6	MKLRWKLGPDVKVEGKGECYCKQHSARTPLTREHLRIGLKKMPEEVHLGEKEVETFAFQAEIAQLMSLIINTFYSNKEIFLWELISNASDALDKIRYESLTDPSKLDSGKELKIDIIPNTQEHTLTLVDTGIGMTKADLINNLGTIAKFQDQTEYLEEMQVKEVVEKHSQFLGYPITLYLEKEREKEISDGKAEEEKGEKEEENKDDEEKPKIEDVGSDEEDDSGKDKKKKTKKIKEKYIDQEELNKTKPIWTRNTEDITQEEYGEFYKSLTNDWKDHLAVRYFSVEEYVSRMKEIQKSIYYITGESKEQVANSAFVEQVWKRDSRVVYMTEPIDGYVCSNSRSLMGRAWSQLPRRAWSYLRMGRRRREWKRGRQSLRTSASS
tr|sPep_4796|sPep_4796 ENSG00000293080 lncORF 1 OS=Homo sapiens OX=9606 GN=ENSG00000293080 PE=6	MDVSHEKYDNRFKIISNDSCTTNCLAPLSKVIHDNFGIVEGLVIMVHTITASQKTLDSPSGKLWHDDHRSLQNIIPASTGAAKAVGEVILAQMQGPYKSPME
tr|sPep_4797|sPep_4797 ENSG00000293080 lncORF 2 OS=Homo sapiens OX=9606 GN=ENSG00000293080 PE=6	MEKVGACFQRGAKRAIISAPAANVPRFLMDVSHEKYDNRFKIISNDSCTTNCLAPLSKVIHDNFGIVEGLVIMVHTITASQKTLDSPSGKLWHDDHRSLQNIIPASTGAAKAVGEVILAQMQGPYKSPME
tr|sPep_4820|sPep_4820 ENSG00000293174 lncORF 1 OS=Homo sapiens OX=9606 GN=ENSG00000293174 PE=6	MISPHCSRHLLGSSDSLFSLSSNWDYRHLPPHPTAASSLTSPATSLRHHGEGEGQGQWIWSYWAPGQQGYFNSGKVDIITISDPFIDLKYMVYMFLYDSTHGKFHGTIKAENGKLVINGNPITIFQERDPSKIKWGTAGAEYIVEPTGTFTTMEKTGAHLQGGAKRVIISAPSADASVFIMGVNNEKYDNSLKIISNASCTTNCLAPRAKVLHDNFGIVKGLMTTVHAITATQKTVDGPSRKLWHDGGGTLQNIIPASTGTAKAVGKVIPELNGKLTGMAFCVPTANVSVVDLIYHLEKPTKYHGIKKVVKEASEGSL
tr|sPep_4821|sPep_4821 ENSG00000293174 lncORF 2 OS=Homo sapiens OX=9606 GN=ENSG00000293174 PE=6	MSRCQHQASCTAYRTTAASSLTSPATSLRHHGEGEGQGQWIWSYWAPGQQGYFNSGKVDIITISDPFIDLKYMVYMFLYDSTHGKFHGTIKAENGKLVINGNPITIFQERDPSKIKWGTAGAEYIVEPTGTFTTMEKTGAHLQGGAKRVIISAPSADASVFIMGVNNEKYDNSLKIISNASCTTNCLAPRAKVLHDNFGIVKGLMTTVHAITATQKTVDGPSRKLWHDGGGTLQNIIPASTGTAKAVGKVIPELNGKLTGMAFCVPTANVSVVDLIYHLEKPTKYHGIKKVVKEASEGSL
tr|sPep_4853|sPep_4853 ENSG00000293293 lncORF 1 OS=Homo sapiens OX=9606 GN=ENSG00000293293 PE=6	MREIVHIQAGQRGNQIGAKFWEVISDEHGIDPTGTYHGDSDLQLDRISVYYSEATDGKYVPRAILVDLEPGTMDSVRSGPFGQIFRPDNFVFGQSGAGNNWAKGHYTEGAELVDSVLDVVRKEAESCDCLQGFQLTHSLGGGTGSGMGTLLISKIREEYPDRIMNTFSVVPSPKVSDTVIESYNATLSVHQLVENTDETYCIDNEALYDICFRTLRVTTPTYGDLNHLL
tr|sPep_5197|sPep_5197 FTH1P4 lncORF 1 OS=Homo sapiens OX=9606 GN=FTH1P4 PE=6	MTTASTSQVRQNYHQDSEAAINGQINLELYASYVYLSVSYNFDRDDVALRNFATYFLHQSHEEREHAEKLMKLQNYRGGQIFLQDIKKPVCDDWESGLNAMECASHLEKNVNQSLLELHKLATDKNDPHLCDFIETCYLNEQVKAIKELGDHVTNLHKMGAPESGLAEYIFNKNTLGDSDNEN
tr|sPep_5201|sPep_5201 FTLP3 lncORF 1 OS=Homo sapiens OX=9606 GN=FTLP3 PE=6	MSSQIRQNYSTDVEAAVNSLVNLYLQASYTYLSLGFYFDRDDAALEGVSHFFRELTEEKREGYERLLKMQNQRGGRALFQDIKKPAEDEWGKTPDAMKAAMALEKKLNQALLDLHALDSAHMDPHLCDFLETHFLDEEVKLIKKMGDHLTNLHRLGGPEAGLGEYLFERLTLKHV
tr|sPep_5236|sPep_5236 GAPDHP1 lncORF 2 OS=Homo sapiens OX=9606 GN=GAPDHP1 PE=6	MGVNHEKYDNNLKIVGSAFCTTNCLAPLAKVIHDNFGIVEGLMTIVHAITATQKTVDGPSGKLWRDGHGALQNIIPASTGTAKAMGKVIPELNGKLTGMAFCVPTAVSVVDLTCRLEKPAKYDDTKKVVKQASEGPLKGILGYTEHQVVSSDFNSNTHSSTFNAGAVIALNNHFFKLISWYDNEFGYSNRMVDLMAHMASKE
tr|sPep_5237|sPep_5237 GAPDHP1 lncORF 3 OS=Homo sapiens OX=9606 GN=GAPDHP1 PE=6	MFVMGVNHEKYDNNLKIVGSAFCTTNCLAPLAKVIHDNFGIVEGLMTIVHAITATQKTVDGPSGKLWRDGHGALQNIIPASTGTAKAMGKVIPELNGKLTGMAFCVPTAVSVVDLTCRLEKPAKYDDTKKVVKQASEGPLKGILGYTEHQVVSSDFNSNTHSSTFNAGAVIALNNHFFKLISWYDNEFGYSNRMVDLMAHMASKE
tr|sPep_5246|sPep_5246 GAPDHP23 lncORF 1 OS=Homo sapiens OX=9606 GN=GAPDHP23 PE=6	MNHEKYENSLKNISNASCTTNCIAPLAKMIHDNFGIVE
tr|sPep_5247|sPep_5247 GAPDHP23 lncORF 2 OS=Homo sapiens OX=9606 GN=GAPDHP23 PE=6	MFIMGMNHEKYENSLKNISNASCTTNCIAPLAKMIHDNFGIVE
tr|sPep_5264|sPep_5264 GAPDHP40 lncORF 2 OS=Homo sapiens OX=9606 GN=GAPDHP40 PE=6	MFEYDSTHGKFHGTVKAEKGKLVINGNPITIFQEQDPSKIKWGDAGAEYVVKSTSVFHHGEGWG
tr|sPep_5265|sPep_5265 GAPDHP40 lncORF 3 OS=Homo sapiens OX=9606 GN=GAPDHP40 PE=6	MVYMFEYDSTHGKFHGTVKAEKGKLVINGNPITIFQEQDPSKIKWGDAGAEYVVKSTSVFHHGEGWG
tr|sPep_5270|sPep_5270 GAPDHP44 lncORF 1 OS=Homo sapiens OX=9606 GN=GAPDHP44 PE=6	MVCVFQYDFVCGKFHGTAKAENGKLVINENPITIFQERDPSKIRWGNAGAEYIMESTGVFTTMEKAGTHLQRGAKRVIISAPSADTPMSVMGMKHEK
tr|sPep_5278|sPep_5278 GAPDHP55 lncORF 2 OS=Homo sapiens OX=9606 GN=GAPDHP55 PE=6	MKKAGTHLDGGTKKVIISAPSVDVPMFVMGVNHEKYKNGLKIVSNASCTTNCSVPLAKVIHDNSGIMEEFMTTVHAITDTQKTVDGPSGKLWHNGCGIFQNIMLASTGTDKAVGKVIPELNRKVTGMIFHVSHHHCVCQSWI
tr|sPep_5279|sPep_5279 GAPDHP55 lncORF 3 OS=Homo sapiens OX=9606 GN=GAPDHP55 PE=6	MESTGVFTTMKKAGTHLDGGTKKVIISAPSVDVPMFVMGVNHEKYKNGLKIVSNASCTTNCSVPLAKVIHDNSGIMEEFMTTVHAITDTQKTVDGPSGKLWHNGCGIFQNIMLASTGTDKAVGKVIPELNRKVTGMIFHVSHHHCVCQSWI
tr|sPep_5290|sPep_5290 GAPDHP63 lncORF 1 OS=Homo sapiens OX=9606 GN=GAPDHP63 PE=6	MGKVKVGVNGFGCIGRLVIRAACNSGKVDIIAINDPFIDLSYMVYMFQYDPTHGKFHGTVKAENGKLVINGNPITIFQEPDPSKIKWGDAGTEYVMESTGIFTTMENAGAHLQWGAKRVIISAPSADPPMFTMGVNHEKYDNSLKIISNAT
tr|sPep_5301|sPep_5301 GAPDHP65 lncORF 3 OS=Homo sapiens OX=9606 GN=GAPDHP65 PE=6	MNHEKYDNNLKIVSNASCTTNYLAPLAKVIHDNFGIVEGLMTTVHAITATQKTADGPSGKLWHDGHGALQNIIPASTDAAKAVGKVIPELNGKLTGMAFHAPTANVSVVDLTCCLENPAKYDNIKKVVKQALKAPLKGILG
tr|sPep_5303|sPep_5303 GAPDHP65 lncORF 5 OS=Homo sapiens OX=9606 GN=GAPDHP65 PE=6	MFVMGMNHEKYDNNLKIVSNASCTTNYLAPLAKVIHDNFGIVEGLMTTVHAITATQKTADGPSGKLWHDGHGALQNIIPASTDAAKAVGKVIPELNGKLTGMAFHAPTANVSVVDLTCCLENPAKYDNIKKVVKQALKAPLKGILG
tr|sPep_5308|sPep_5308 GAPDHP69 lncORF 1 OS=Homo sapiens OX=9606 GN=GAPDHP69 PE=6	MVKVKARVDRFGHVRCLVTRAAFNSAKVDIVAISDPFIDLNYMVYMFQYGSTHGKFHGTVKAENRKLVITGNLITIFQERDPSKIKWGDAGTEYSVESTSIFTIMEKSGAHLQGGAKRVILSAPSANTLMFVMGVTHENYDSSLKIISNASCTMNCLAPLAKVIRDNFGIMEGLMTTVHAVPATQKTVDGPSRRLWCDSHGALQNIIPAPSDAAKAVAKVIPELNGKLTGMAFCVPTANLSVVDLTCCLEKPAKYDDIKKVVKQVSEGPLKGILGYTEYQLVSSDFNSDTHSSTFDAGASIALNDHFFKLISWYDNEFGYSNRVMDLMAHMSSKE
tr|sPep_5310|sPep_5310 GAPDHP70 lncORF 1 OS=Homo sapiens OX=9606 GN=GAPDHP70 PE=6	MEKAGAYLQGEAKRIIISAPSADAPMFMMGINREKYDNSLEIISNASCTTNCLAPLAKVIHDNFGIMEGLMTTVHAIAATQKTVDSPSGKLWCDGCRALQNIIPASTGAAKAVDKPRCCQGCVIPELNRKLTGKAFCRPHHQRVGSGPDLPSGKTCQI
tr|sPep_5311|sPep_5311 GAPDHP70 lncORF 2 OS=Homo sapiens OX=9606 GN=GAPDHP70 PE=6	MVKSTSIFTTMEKAGAYLQGEAKRIIISAPSADAPMFMMGINREKYDNSLEIISNASCTTNCLAPLAKVIHDNFGIMEGLMTTVHAIAATQKTVDSPSGKLWCDGCRALQNIIPASTGAAKAVDKPRCCQGCVIPELNRKLTGKAFCRPHHQRVGSGPDLPSGKTCQI
tr|sPep_5317|sPep_5317 GAPDHP72 lncORF 1 OS=Homo sapiens OX=9606 GN=GAPDHP72 PE=6	MFLYDSTHGKFHGTIKAENGKLVINGNPITIFQERDPSKIKWGTAGAEYIVEPTGTFTTMEKTGAHLQGGAKRVIISAPSADASVFIMGVNNEKYDNSLKIISNASCTTNCLAPRAKVLHDNFGIVKGLMTTVHAITATQKTVDGPSRKLWHDGGGTLQNIIPASTGTAKAVGKVIPELNGKLTGMAFCVPTANVSVVDLIYHLEKPTKYHGIKKVVKEASEGSL
tr|sPep_5318|sPep_5318 GAPDHP72 lncORF 2 OS=Homo sapiens OX=9606 GN=GAPDHP72 PE=6	MVYMFLYDSTHGKFHGTIKAENGKLVINGNPITIFQERDPSKIKWGTAGAEYIVEPTGTFTTMEKTGAHLQGGAKRVIISAPSADASVFIMGVNNEKYDNSLKIISNASCTTNCLAPRAKVLHDNFGIVKGLMTTVHAITATQKTVDGPSRKLWHDGGGTLQNIIPASTGTAKAVGKVIPELNGKLTGMAFCVPTANVSVVDLIYHLEKPTKYHGIKKVVKEASEGSL
tr|sPep_5551|sPep_5551 H2BP3 lncORF 1 OS=Homo sapiens OX=9606 GN=H2BP3 PE=6	MGIMNSFVNDIFEHVAGEASRLAHYNKRSTITSREIQTAERLLLPEEVAKHAVSEGTKAITKYTSAK
tr|sPep_5680|sPep_5680 HLA-H lncORF 2 OS=Homo sapiens OX=9606 GN=HLA-H PE=6	MVLMAPRTLLLLLSGALALTQTWARSHSMRYFYTTMSRPGAGEPRFISVGYVDDTQFVRFDSDDASPREEPRAPWMEREGPKYWDRNTQICKAQAQTERENLRIALRYYNQSEGGSHTMQVMYGCDVGPDGPFLRGYEQHAYDGKDYIALNEDLRSWTAADMAAQITKRKWEAARRAEQRRVYLEGEFVEWLRRYLENGKETLQRADPPKTHMTHHPISDHEATLRCWALGFYPAEITLTWQRDGEDQTQDTELVETRPAGDGTFQKWAAVVVPSGEEQRYTCHVQHEGLPEPLTLRWEPSSQPTVPIVGIVAGLVLLVAVVTGAVVAAVMWRKKSSDRKGGSYSQAASSNSAQGSDVSLTA
tr|sPep_5715|sPep_5715 HNRNPA1P1 lncORF 1 OS=Homo sapiens OX=9606 GN=HNRNPA1P1 PE=6	MFSASSSQRDRSGSGNFGGGVGGGFGENDNFGRGGNFSGCAGFGGRSGGGR
tr|sPep_5716|sPep_5716 HNRNPA1P1 lncORF 2 OS=Homo sapiens OX=9606 GN=HNRNPA1P1 PE=6	MERIVIQKYHTVNGHNCDFRSALSKQKMFSASSSQRDRSGSGNFGGGVGGGFGENDNFGRGGNFSGCAGFGGRSGGGR
tr|sPep_5733|sPep_5733 HNRNPA1P36 lncORF 1 OS=Homo sapiens OX=9606 GN=HNRNPA1P36 PE=6	MSKSESPKEPKQLRKLFTGRLSFETIDESLRSHFEQWGTLTNCAVMRNPNTRCSRGFGFVTYATVGEVDAAVNARPQKVDGRVVEPKRAVSREDSQRPVAYLTVKKIFIGGIKEDTEEHHLRDYFEQCGKMEVIEIMTDQGSGKKRGFAFVTFHDHDSMDKTVIQKHYTMNGHNCEVRKTCQSKRWLVLHPGKEVEVVLETLVVVVEVFSVGMTTLVVEETSGVMVALLTAVVVGDMVAVGMAIRDLVMMEATLEVVEATMILAVTTISLQILDP
tr|sPep_5755|sPep_5755 HNRNPA1P59 lncORF 2 OS=Homo sapiens OX=9606 GN=HNRNPA1P59 PE=6	MSKSESPKEPKQLRKLFIGGLSFEITNEESLRSYFEQWGMLTDCVVMRDPNTKCSRGFGFVTYAIVEEVDAAMNARPHKVDGRVGEPKRAVSREDSQRPGAHLTVKKIFVGSIKEDTEEHHLRDNLNSLEKRK
tr|sPep_5759|sPep_5759 HNRNPA1P7 lncORF 1 OS=Homo sapiens OX=9606 GN=HNRNPA1P7 PE=6	MRDPNTKRSRGFGFVTYATVEEVDAAMNARPHKVDGRVVEPKRAVSREDSQRPGAHLTVKKIFVGGIKEDTEEHHLRDYFEQYGKIEVIEIMTDRGSGKKRGFAFVTFDDHDSVDKIVIQKYHTVNGHNCEVRKALSKQEMASASSSQRGRSGSGNFGGGRGGGFGGNDNFGHGGNFSGRGGFGGSRAGGRYGGSGDGSNGFGNDGSNFGGGGSYNDFGNYNNQSSNFGPMKGGNFGGRNSGPYGGGGQYFAKPRNQGGYGGSSSSSSCVSGRRF
tr|sPep_5760|sPep_5760 HNRNPA1P7 lncORF 2 OS=Homo sapiens OX=9606 GN=HNRNPA1P7 PE=6	MSKSESPKEPEQLRKLFIGGLSFETTDESLRSHFEQWGTLTDCVVMRDPNTKRSRGFGFVTYATVEEVDAAMNARPHKVDGRVVEPKRAVSREDSQRPGAHLTVKKIFVGGIKEDTEEHHLRDYFEQYGKIEVIEIMTDRGSGKKRGFAFVTFDDHDSVDKIVIQKYHTVNGHNCEVRKALSKQEMASASSSQRGRSGSGNFGGGRGGGFGGNDNFGHGGNFSGRGGFGGSRAGGRYGGSGDGSNGFGNDGSNFGGGGSYNDFGNYNNQSSNFGPMKGGNFGGRNSGPYGGGGQYFAKPRNQGGYGGSSSSSSCVSGRRF
tr|sPep_5767|sPep_5767 HNRNPABP1 lncORF 1 OS=Homo sapiens OX=9606 GN=HNRNPABP1 PE=6	MLVGGLSWDTSKKDLKDYFPKFGEVIDCTIKMDPNIGRARGFGFILFKDATNVEKVLDQKEYRLDVRVIDPKKAMAMKKDPVKKIFAEGLNPEATEEKIREYFGEFGEIEAIEIPVDPKLNKRQGFVFITFKKEPVKKVLEKKFHTISGSKREITVA
tr|sPep_5871|sPep_5871 HSP90AA4P lncORF 1 OS=Homo sapiens OX=9606 GN=HSP90AA4P PE=6	MESLTDPSKLDSGKEPHISLIPNKQDRTLTIVDTGIGMTKADLINNLGTITKSETKVFMEVLQAGADISMIGQFSVGFYSAYSVAEKVTVITKHNNDEQYAWESSLRGSFTEYREFYKSLTINWEDYLAVKHFSVEGQLEFRAFLFVPRLAPFELLETRKKKNKIKLSARRDLIMDNCEELIPEYLNFIRGVVDSEDLPLNIFRETKDQVANSTIVQRLWKHGLEVIYTIEPIDEYCVQQLKEFEGKTLVSVTKEDLELPEDEEEKKKQEEGKQKTKQKKNQSLRTSAKSTYGWTANMERIMKAQALRDNSTTGYMAAKKHLEINPDHSFIDTLRQKAETDKNDKSVKDLVILLYETALLSSDFGLEGPQTHANRIYRMNKLGLGTDEDDPTADDTSAA…
tr|sPep_5876|sPep_5876 HSP90AB2P lncORF 2 OS=Homo sapiens OX=9606 GN=HSP90AB2P PE=6	MQVKEVVEKHSQFLGYPITLYLEKEREKEISDGKAEEEKGEKEEENKDDEEKPKIEDVGSDEEDDSGKDKKKKTKKIKEKYIDQEELNKTKPIWTRNTEDITQEEYGEFYKSLTNDWKDHLAVRYFSVEGQLEFRALLFIPP
tr|sPep_5880|sPep_5880 HSP90AB2P lncORF 6 OS=Homo sapiens OX=9606 GN=HSP90AB2P PE=6	MPEEVHLGEKEVETFAFQAEIAQLMSLIINTFYSNKEIFLWELISNASDALDKIRYESLTDPSKLDSGKELKIDIIPNTQEHTLTLVDTGIGMTKADLINNLGTIAKFQDQTEYLEEMQVKEVVEKHSQFLGYPITLYLEKEREKEISDGKAEEEKGEKEEENKDDEEKPKIEDVGSDEEDDSGKDKKKKTKKIKEKYIDQEELNKTKPIWTRNTEDITQEEYGEFYKSLTNDWKDHLAVRYFSVEEYVSRMKEIQKSIYYITGESKEQVANSAFVEQVWKRDSRVVYMTEPIDGYQLKEFDGKSLVSVTKEGLELPEDGEEKKRMEERKAKFENLCKFMKETLDKKVEMVTVSNRLVSSSCCIVTSTYSWTANMEQIMKA
tr|sPep_5889|sPep_5889 HSP90AB4P lncORF 3 OS=Homo sapiens OX=9606 GN=HSP90AB4P PE=6	MSLIINTFYSNKEIFLQELISNASDALDKIRYESLTDPSKLDGGKELKIDIIPNPRECILTLVNTGIGMTKADLINNLGAIAKSGTEAFMEAFQSCAEISMIGQFGVGFYSAYLVAEKVAITKHNDEEQYSWVSSAGSSFTLHVDHGEPIDRDTKVILHLKEDQTEYLEERWVKEVVKKHPQFIGCLIAVYLEKEPEKEISDDEEEKGEKEEEDKDDKEKPKTEDVGSDEEDDTDKNNKKKTKKIKEKYTDREELNQTKPIWTRNPDDITQEECGEFYKSLTSAWEDHLAVKQFPVEEQEENEQLCVHHVWIMDSFDDLMPEYVGFVREDKENNKKLDEVFSKISWLGIHEDSINWRHLSELLWSHTFQSGDEMTSLSEYVSCMKEAQKSICDIIGECK…
tr|sPep_5920|sPep_5920 HSPA8P5 lncORF 1 OS=Homo sapiens OX=9606 GN=HSPA8P5 PE=6	MVLTNMKEIAEAYLGKTVTHAVVAVPAYFNDSQRQATKDAGTIVGLNVLRIINEPTAAAYGLDKRLEQKEMY
tr|sPep_5922|sPep_5922 HSPA8P5 lncORF 3 OS=Homo sapiens OX=9606 GN=HSPA8P5 PE=6	MTGDAAKNQVAMNPTNMVFDAKRLIAHRFDDAVVQSEMKHWPFMVVNDAGRPKVQVEYKGESKSFYPEKVSSMVLTNMKEIAEAYLGKTVTHAVVAVPAYFNDSQRQATKDAGTIVGLNVLRIINEPTAAAYGLDKRLEQKEMY
tr|sPep_5927|sPep_5927 HSPA8P7 lncORF 1 OS=Homo sapiens OX=9606 GN=HSPA8P7 PE=6	MVLTKMKEIAEAYLGKTVTNAVVTVPAYFNNSQHQATKDAGTIAGLNVLRIINEPSAADIAYGLDKKVGAERNVFIFDLRGGTFDVSILIIQDGIFEVKSGDIHLGEEDFDNRIVSHFIAEFKHKYKKDISEKKRAIRRLCTACEHTKHTLSSRTQASIEVDSL
tr|sPep_5928|sPep_5928 HSPA8P7 lncORF 2 OS=Homo sapiens OX=9606 GN=HSPA8P7 PE=6	MKHWPFMMVNDTDRPKVQVEYKGETKIFYPEEVSSMVLTKMKEIAEAYLGKTVTNAVVTVPAYFNNSQHQATKDAGTIAGLNVLRIINEPSAADIAYGLDKKVGAERNVFIFDLRGGTFDVSILIIQDGIFEVKSGDIHLGEEDFDNRIVSHFIAEFKHKYKKDISEKKRAIRRLCTACEHTKHTLSSRTQASIEVDSL
tr|sPep_5929|sPep_5929 HSPA8P8 lncORF 1 OS=Homo sapiens OX=9606 GN=HSPA8P8 PE=6	MKATVEDEKLQDKINDEDKQKILDRCNEIINWHNKNRTAKKEEFEHQQKELEELCNPIITKLYQSAEGMPGRMPGGFPVGGAPPSGGASLGPTIEEVD
tr|sPep_5952|sPep_5952 HSPD1P4 lncORF 1 OS=Homo sapiens OX=9606 GN=HSPD1P4 PE=6	MRLVSRVLAPHLTGAYAKDVKFGADARALMLQGIDLLADAVALTMGPKGRRTVIIEQSWGSPKVTKDGVTVAKSIDLKDKYKNIGAKLVQDVANNTNEETGDGPTTATVLARSIAKEGIEKISKGANPVEIRRGVMLVVDAVIAELKKQSKPVTTPEEIAQVATISANGDKEIGNISDAMKKVGRKGVITVKDGKTLNDELEIIEGIKFDRGYISPYFINTSKGQKCEFQDAYVLLSEKKISSVQSVVPALEIANAHRKPLVIIAEDVDGEALSTLVLNRLKVGLQDVAIKAPGFGDNRKNQLKDMAIATGGAVFGEEGLTLNLEDVQPHDLGNVGEVIVTKDDATLLKEKGDKAQIEKRIQEIIEQLDVTTSEYEKEKLNERLAKLSDVVAVLKVGGT…
tr|sPep_5953|sPep_5953 HSPD1P4 lncORF 2 OS=Homo sapiens OX=9606 GN=HSPD1P4 PE=6	MLRLPTVFRQMRLVSRVLAPHLTGAYAKDVKFGADARALMLQGIDLLADAVALTMGPKGRRTVIIEQSWGSPKVTKDGVTVAKSIDLKDKYKNIGAKLVQDVANNTNEETGDGPTTATVLARSIAKEGIEKISKGANPVEIRRGVMLVVDAVIAELKKQSKPVTTPEEIAQVATISANGDKEIGNISDAMKKVGRKGVITVKDGKTLNDELEIIEGIKFDRGYISPYFINTSKGQKCEFQDAYVLLSEKKISSVQSVVPALEIANAHRKPLVIIAEDVDGEALSTLVLNRLKVGLQDVAIKAPGFGDNRKNQLKDMAIATGGAVFGEEGLTLNLEDVQPHDLGNVGEVIVTKDDATLLKEKGDKAQIEKRIQEIIEQLDVTTSEYEKEKLNERLAKLSD…
tr|sPep_6159|sPep_6159 KRT18P14 lncORF 1 OS=Homo sapiens OX=9606 GN=KRT18P14 PE=6	MQSLNNHLASYLDRVRRLETESRKLESKIWEQLEKKGPQVRDWSHYFKTIEDLRAQIFTNTVDNAHIILQIDNAHLAADDFRVKYETELAMHQSVESDIHKLRRVIDDTNVTRLQLETEIEALKEELLFMKKNHEEEVKGLQAQTASSGLTVEPDAPRSQDLTKIMADILAQYDKLAQKNLEELDKYSSQQIEESTTVVTTQSTEVGAAEMTLMELRCTVQSLEIDLDSMRNLKASLENSLREVEAHYALQMEQLNRILLHLESELAQTWAEGQRQAKEYEALLNIKVKLEVEVTTTTTCWKTARTSILVMPWTSATP
tr|sPep_6160|sPep_6160 KRT18P14 lncORF 2 OS=Homo sapiens OX=9606 GN=KRT18P14 PE=6	MAGGLAGMGGIQNEKETMQSLNNHLASYLDRVRRLETESRKLESKIWEQLEKKGPQVRDWSHYFKTIEDLRAQIFTNTVDNAHIILQIDNAHLAADDFRVKYETELAMHQSVESDIHKLRRVIDDTNVTRLQLETEIEALKEELLFMKKNHEEEVKGLQAQTASSGLTVEPDAPRSQDLTKIMADILAQYDKLAQKNLEELDKYSSQQIEESTTVVTTQSTEVGAAEMTLMELRCTVQSLEIDLDSMRNLKASLENSLREVEAHYALQMEQLNRILLHLESELAQTWAEGQRQAKEYEALLNIKVKLEVEVTTTTTCWKTARTSILVMPWTSATP
tr|sPep_6166|sPep_6166 KRT18P18 lncORF 1 OS=Homo sapiens OX=9606 GN=KRT18P18 PE=6	MADIWAQYDKLARKNREELDKYWSQQIEESTTVVTTQSVKVGAAETTLTELRYTVQSLETDLDSMRNLKASLENSLREVEARYTLQMEQLNGILLYLESELAQTRAEG
tr|sPep_6204|sPep_6204 KRT18P32 lncORF 2 OS=Homo sapiens OX=9606 GN=KRT18P32 PE=6	MGSRGLAMGMAGDLAGMGGIQNEKETMQSLNDCLAPYLDRVRGLETENQRLESKIPEHMERKGPQVRVWSNYFKTIKDLRAQIFANSVDNACIILQIDNDHLTADDFRVKYETELAMRQSVESHIHGLCKVIDDTNVTWLQLETEIKALKKELLFMKKNHEEEVKGLQAQIASCGLTVEIDAPRSQDLAKIMADIRPQYK
tr|sPep_6266|sPep_6266 KRT18P65 lncORF 2 OS=Homo sapiens OX=9606 GN=KRT18P65 PE=6	MADIQAQYNELSRKNREELDKYWSQQIEESSTVVTTQSTEVGAAEMTLTKLRRTVQSLEIDLDSMRNLKASLENSLREVEARYALQMEQLNGILLHLESELAQTRAEGQHQAQEYEALLNIKVKLEAEIATYNNLLEDGKNFNLLNALDSSTSMQTIQKTNSRWIVDGKVVSETNHTKVLRH
tr|sPep_6276|sPep_6276 KRT18P8 lncORF 2 OS=Homo sapiens OX=9606 GN=KRT18P8 PE=6	MSHSSSFWGGMGSGGLAVGMAGGLAGMGGIQNEKENLQSLNDCLASYLDGVRSLETKNRRLESKIGEHLEKGPQVKRLEPLLQDYRGPEGSDLRKYRGQCLHRAAD
tr|sPep_6305|sPep_6305 KRT8P32 lncORF 1 OS=Homo sapiens OX=9606 GN=KRT8P32 PE=6	MGGITAITFNQSLLSPLNLEVDPNIQAVRTQEKEQIKTLNNKFASFIDKLRFLEQQNKMLETKWSLLQRQKMAQSNMDNMFESYINNLRRQLETLGQEKLKLEAELGNMQGLVEDFKNKYEDEINKRTETENEFVLIKKDVDEAYMNKVELESRVEGLTDQINFLRQLYEEEIQELQSQILDTSVVLSMDNSHSRTWTASWLR
tr|sPep_6327|sPep_6327 KRT8P47 lncORF 1 OS=Homo sapiens OX=9606 GN=KRT8P47 PE=6	MRTQEKEQIKNPTNKFASFIDKVRFLGQQNKIQETKWSLLQQQQTAGSNTDNMFQSYINNLRRQLETLGQEKLKLETELGNTQGLVEDFKNKYEDEINKRTEMENQFVLIKKDVDEAYMNKLELESGLEGLTDEINFLRRLYEEKIRELQSQISATSVVLSMDNSRSMDTDSIIAEVKAQYEIANRRRAEAESMYQIKYEKLQALAGRHWDDVQHTKTETSEINWNISGLQAETECLKGQRASLEAAITDAEQPEELAVKGANAKLSELEAALQPAKQDMARQLREY
tr|sPep_6390|sPep_6390 LDHAP4 lncORF 1 OS=Homo sapiens OX=9606 GN=LDHAP4 PE=6	MACAINILMKDLADELDLVDVIEDKLKGEMMDLQHGSLFLRTPKIVSGKDYNGTANSKLVIIMAGTCQQEEESRLNLVQRNVNIFKFIILNVVKYSPNCKLLIVSNPVDILTYVAWKISGFPKNHVIGSGCNLDSAQFRYLMGERLGVHPLSCHGWVLGEHGDSSAPVWSGKNVAGVSLKTPHPDLETDKHKEQWKEVHKLVVESAYEVIKLKGYTSWAIGLSVADLAEVQ
tr|sPep_8122|sPep_8122 MKRN4P lncORF 1 OS=Homo sapiens OX=9606 GN=MKRN4P PE=6	MAEAAAPGTTATTSGAGAAAAEAAETAAAVSPTPIPTVTAPSPRAGGGVGGSDGSDGSGGRGDSGAYDGSGACGGSDACDGSGDSSGDSWTKQVTCRYFKYGICKEGDNCRYSHDLSDRLCGVVCKYFQRGCCVYGDRCRCEHSKPLKQEEATATELTTKSSLAASSSLSSIVGPLVEMNTNEAESRNSNFATVVAGSEDWANAIEFVPGQPYCGRTVPSCTEAPLQGSVTKEESEEEQTAVETKKQLCPYAAVGQCRYGENCVYLHGDLCDMCGLQVLHPMDAAQRSQHIQACIEAHEKDMEFSFAVQRSKDKVCGICMEVVYEKANPNEHRFGILSNCNHTFCLKCIRKWRSAKEFESRIVKSCPQCRITSNFVIPSEYWVEEKEEKQKLIQKYKEA…
tr|sPep_8124|sPep_8124 MKRN4P lncORF 3 OS=Homo sapiens OX=9606 GN=MKRN4P PE=6	MAEAAAPGTTVTTSGAGAAAAEAAETAEAVSPTPIPTVTAPSPRAGGGVGGSDGSDGSGGRGDSGAYDGSGACGGSDACDGSGDSSGDSWTKQVTCRYFKYGICKEGDNCRYSHDLSDRLCGVVCKYFQRGCCVYGDRCRCEHSKPLKQEEATATELTTKSSLAASSSLSSIVGPLVEMNTNEAESRNSNFATVVAGSEDWANAIEFVPGQPYCGRTVPSCTEAPLQGSVTKEESEEEQTAVETKKQLCPYAAVGQCRYGENCVYLHGDLCDMCGLQVLHPMDAAQRSQHIQACIEAHEKDMEFSFAVQRSKDKVCGICMEVVYEKANPNEHRFGILSNCNHTFCLKCIRKWRSAKEFESRIVKSCPQCRITSNFVIPSEYWVEEKEEKQKLIQKYKEA…
tr|sPep_8269|sPep_8269 MT1DP lncORF 1 OS=Homo sapiens OX=9606 GN=MT1DP PE=6	MDLSCSCATGGSCTCASSCKCKEYKCTSCKKNCCSCCPMGCAKCAQGCT
tr|sPep_8270|sPep_8270 MT1L lncORF 1 OS=Homo sapiens OX=9606 GN=MT1L PE=6	MDPNCSCATGGSCSCASSCKCKECKCTSCKKSCCSCCPMGCAKCAQGCVCKGASEKCSCCA
tr|sPep_8354|sPep_8354 NCF1B lncORF 1 OS=Homo sapiens OX=9606 GN=NCF1B PE=6	MGDTFIRHIALLGFEKRFVPSQHYVRYMFLVKWQDLSEKVVYRRFTEIYEFHKTLKEMFPIEAGAINPENRIIPHLPAPKWFDGQRAAENHQGTLTEYCGTLMSLPTKISRCPHLLDFFKVRPDDLKLPTDNQTKKPETYLMPKDGKSTATDITGPIILQTYRAIANYEKTSGSEMALSTGDVVEVVEKSESGWWFCQMKAKRGWIPASFLEPLDSPDETEDPEPNYAGEPYVAIKAYTAVEGDEVSLLEGEAVEVIHKLLDGWWVIRKDDVTGYFPSMYLQKSGQDVSQAQRQIKRGAPPRRSSIRNVHSIHQRSRKRLSQDAYRRNSVRFLQQRRRQARPGPQSPGSPLEEERQTQRSKPQPAVPPRPSADLILNRCSESTKRKLASAV
tr|sPep_10802|sPep_10802 NONHSAG006606.2 lncORF 4 OS=Homo sapiens OX=9606 GN=NONHSAG006606.2 PE=6	VTATAAAEEAAAGPGPVRLSAPRGCESAAAEAAAAEEAAAGGGVGEPAPGRRGAEDEAAAWRSWRGGGRRAVAAAAAAAPDPGGRARTHVSR
tr|sPep_11668|sPep_11668 NONHSAG009629.3 lncORF 3 OS=Homo sapiens OX=9606 GN=NONHSAG009629.3 PE=6	MILAVGSPCQDSHHLPGPVDSDPSVLREGFWGVAAERGSGRRGREVAAAALWQTRCVPGGGDAGGSGRAWSLLRAPGLVGRIPERGSRGDAATDSGCWQRQPTPPRDCRPGRRGWTSLPGMARPGYSVPVICGGARR
tr|sPep_11915|sPep_11915 NONHSAG010501.3 lncORF 1 OS=Homo sapiens OX=9606 GN=NONHSAG010501.3 PE=6	MYLQSDVEDHRARDVEVREVHAQLPGQLEEGEQGAGEPLAEDAVRGSPAFGSRPQGHM
tr|sPep_11916|sPep_11916 NONHSAG010501.3 lncORF 2 OS=Homo sapiens OX=9606 GN=NONHSAG010501.3 PE=6	MALNMYLQSDVEDHRARDVEVREVHAQLPGQLEEGEQGAGEPLAEDAVRGSPAFGSRPQGHM
tr|sPep_13834|sPep_13834 NONHSAG016598.2 lncORF 1 OS=Homo sapiens OX=9606 GN=NONHSAG016598.2 PE=6	VAPSTWQTFSAQHPPGREGETRGQTSLEQVSTARELRCKILLPELTPRVLLPQLASWISDQKLPFLKILLCSPTSLGQSSLAGFTKLRWPYPLLQPHLLPHPYTTALHLC
tr|sPep_13835|sPep_13835 NONHSAG016598.2 lncORF 2 OS=Homo sapiens OX=9606 GN=NONHSAG016598.2 PE=6	VSTARELRCKILLPELTPRVLLPQLASWISDQKLPFLKILLCSPTSLGQSSLAGFTKLRWPYPLLQPHLLPHPYTTALHLC
tr|sPep_13836|sPep_13836 NONHSAG016598.2 lncORF 3 OS=Homo sapiens OX=9606 GN=NONHSAG016598.2 PE=6	LEQVSTARELRCKILLPELTPRVLLPQLASWISDQKLPFLKILLCSPTSLGQSSLAGFTKLRWPYPLLQPHLLPHPYTTALHLC
tr|sPep_14017|sPep_14017 NONHSAG017284.2 lncORF 3 OS=Homo sapiens OX=9606 GN=NONHSAG017284.2 PE=6	MASVSELACIYSALILHDDEVTVTEDKINALIKAAGVNVEPFWPGLFAKALANVNIGSLICNVGAGGPAPAAGAAPAGGPAPSTAAAPESGSKERRIRGV
tr|sPep_16443|sPep_16443 NONHSAG026010.2 lncORF 10 OS=Homo sapiens OX=9606 GN=NONHSAG026010.2 PE=6	MRLFLSLPVLVVVLSIVLEGPAPAQGTPDVSSALDKLKEFGNTLEDKARELISRIKQSELSAKMRDWFSETFRKVKEKLKTDS
tr|sPep_16498|sPep_16498 NONHSAG026089.2 lncORF 5 OS=Homo sapiens OX=9606 GN=NONHSAG026089.2 PE=6	MRSLGQNPTEAELQDMINEVDADGNGTIDFPEFLTMMARKMKDTDSEEEIREAFRVFDKDGNGYISAAELRHVMTNLGEKLTDEEVDEMIREADIDGDGQVNYEVCTDDDCKVKAPRAAGDARSLDLSLLARALSLQHSPAYPGSSKHQLID
tr|sPep_18625|sPep_18625 NONHSAG033390.3 lncORF 32 OS=Homo sapiens OX=9606 GN=NONHSAG033390.3 PE=6	LFPPSSEELQANKATLATLVCLISDFYPGAVTVAWKADSSPVKAGVETTTPSKQSNNKYAASSYLSLTPEQWKSHKSYSCQVTHEGSTVEKTVAPTECS
tr|sPep_23224|sPep_23224 NONHSAG050621.2 lncORF 2 OS=Homo sapiens OX=9606 GN=NONHSAG050621.2 PE=6	MCDAFVGTWKLVSSENFDDYMKEVVGFATRKVAGMAKPNMIISVNGDVITIKSESTFKNTEISFILGQEFDEVTADDRKVKHHNLRWGCPGTCAEMGWKINHHKEKTRG
tr|sPep_25119|sPep_25119 NONHSAG058179.1 lncORF 2 OS=Homo sapiens OX=9606 GN=NONHSAG058179.1 PE=6	MGGIVMTNDGNAILREIQVQHPAAKSMIEISRTQDEEVGDGTTSVIILVSLCHHAGVWWCDLGSLQPLPPRFKRFSCLSLPSSWDYSHVPPRPANFCIFSRDRVSPCWPDGLDLLTS
tr|sPep_25122|sPep_25122 NONHSAG058179.1 lncORF 5 OS=Homo sapiens OX=9606 GN=NONHSAG058179.1 PE=6	MLLDPMGGIVMTNDGNAILREIQVQHPAAKSMIEISRTQDEEVGDGTTSVIILVSLCHHAGVWWCDLGSLQPLPPRFKRFSCLSLPSSWDYSHVPPRPANFCIFSRDRVSPCWPDGLDLLTS
tr|sPep_25440|sPep_25440 NONHSAG061469.1 lncORF 4 OS=Homo sapiens OX=9606 GN=NONHSAG061469.1 PE=6	LGPGTTSLIKLACSASLAKQVEYLVNEKHIYLLPSGRINVSGLTTKNLDYVATSIHEAVTKIQ
tr|sPep_27036|sPep_27036 NONHSAG076214.1 lncORF 4 OS=Homo sapiens OX=9606 GN=NONHSAG076214.1 PE=6	VARRLGWASISSKGSLSSTTKSLLSPATSEGPLAK
tr|sPep_28072|sPep_28072 NONHSAG083884.1 lncORF 10 OS=Homo sapiens OX=9606 GN=NONHSAG083884.1 PE=6	MFEFLSNHMRDAQGRLDSTRGLLCGLGAGVAEAVVVVCPMETIKVGKVLARTPDTQGVRRRAAPLARCSRGNRQAGEGLLDAREGRRGDRGALGQDACHEGPPVEAESMLKAALKSLKNTFIKQKTK
tr|sPep_28486|sPep_28486 NONHSAG085881.1 lncORF 10 OS=Homo sapiens OX=9606 GN=NONHSAG085881.1 PE=6	MEIPPTNYPASRAALVAQNYINYQQGTPHRVFEVQKVKQASMEDIPGRGHKYHLKFAVEEIIQKQVKVNCTAEVLYPSTGQETAPEVNFTFEGETGKNPDEEDNTFYQRLKSMKEPLEAQNIPDNFGNVSPEMTLVLHLAWVACGYIIWQNSTEDTWYKMVKIQTMIFKIKCNFCQRY
tr|sPep_31427|sPep_31427 NPM1P32 lncORF 1 OS=Homo sapiens OX=9606 GN=NPM1P32 PE=6	MSVQPKDSLGGFEITPPVVLRLKCGSGPVHISGQHLVAVEEDAESEDEEEEDVKLLSVSGKRSARGGGSKIPQKKVKVAADEDEDDDDEDFDDGEAEEKAPVKKSIRDTPAKNAQKSNQNGKDSKPSTPRSKGQDSFKKTGKNF
tr|sPep_31428|sPep_31428 NPM1P32 lncORF 2 OS=Homo sapiens OX=9606 GN=NPM1P32 PE=6	MNYKGSPIKVTLATLKMSVQPKDSLGGFEITPPVVLRLKCGSGPVHISGQHLVAVEEDAESEDEEEEDVKLLSVSGKRSARGGGSKIPQKKVKVAADEDEDDDDEDFDDGEAEEKAPVKKSIRDTPAKNAQKSNQNGKDSKPSTPRSKGQDSFKKTGKNF
tr|sPep_31445|sPep_31445 NPM1P6 lncORF 2 OS=Homo sapiens OX=9606 GN=NPM1P6 PE=6	MEDLMDVDMSSLRPQNYLFGCELKADKDCHFKVDNDENERQLSLRTVSLGAGAKDELHIVEAEAMNYEGSPIKVTLATLKMSVQPTVSLGGFETTPPVVLRLKCGSGPVHISGQHLVAVEEDAESEDEEEEDVKLLSISGKRSALGGSSKLPQKKVKLAADEDDDDDEEDDDDEDDDDDFNEEAEEKVPVKQSIQDTPAKNAQKSNQNGKDSKPSTPRSKGQESFKKQEKNS
tr|sPep_31868|sPep_31868 PGK1P1 lncORF 2 OS=Homo sapiens OX=9606 GN=PGK1P1 PE=6	MIIGGGTAFTFLKVLNNMETGTSLFDEEGAKIVKDLMSQAEKNGVKITLPIDFVTAEKFDENAKTGQATVASGIPAG
tr|sPep_31870|sPep_31870 PGK1P1 lncORF 4 OS=Homo sapiens OX=9606 GN=PGK1P1 PE=6	MLDKVNEMIIGGGTAFTFLKVLNNMETGTSLFDEEGAKIVKDLMSQAEKNGVKITLPIDFVTAEKFDENAKTGQATVASGIPAG
tr|sPep_31874|sPep_31874 PGK1P2 lncORF 2 OS=Homo sapiens OX=9606 GN=PGK1P2 PE=6	MAEVNLPQKAGGFLMKKELNYFAEALESPERPFLAILGRTKVADKIQLIKNMLGKVNEMIIGSGMACTFLKVLSNMEIGTSLFDEEGAKTVKDLMSKAEKNGVKIILPVDFVTAGKFDENTKTGQATVASGIPAGWLGLDCGPESSKKYAGAVTQAKQIVWNGPVGGF
tr|sPep_31956|sPep_31956 POTEKP lncORF 1 OS=Homo sapiens OX=9606 GN=POTEKP PE=6	MCKAGFAGDDAPQAVFPSIVGRPRHQGMMEGMHQKESYVGKEAQSKRGMLTLKYPMEHGIITNWDDMEKIWHHTFYNELRVAPEEHPILLTEAPLNPKANREKMTQIMFETFNTPAMYVAIQAVLSLYTSGRTTGIVMDSGDGFTHTVPIYEGNALPHATLRLDLAGRELTDYLMKILTERGYRFTTTAEQEIVRDIKEKLCYVALDSEQEMAMAASSSSVEKSYELPDGQVITIGNERFRCPEALFQPCFLGMESCGIHKTTFNSIVKSDVDIRKDLYTNTVLSGGTTMYPGIAHRMQKEITALAPSIMKIKIIAPPKRKYSVWVGGSILASLSTFQQMWISKQEYDESGPSIVHRKCF
tr|sPep_31957|sPep_31957 POTEKP lncORF 2 OS=Homo sapiens OX=9606 GN=POTEKP PE=6	MLRLELDIMKHQSQLREKKYLEEIESVEKKNDNLLKALQLNELTMDDDTAVLVIDNGSGMCKAGFAGDDAPQAVFPSIVGRPRHQGMMEGMHQKESYVGKEAQSKRGMLTLKYPMEHGIITNWDDMEKIWHHTFYNELRVAPEEHPILLTEAPLNPKANREKMTQIMFETFNTPAMYVAIQAVLSLYTSGRTTGIVMDSGDGFTHTVPIYEGNALPHATLRLDLAGRELTDYLMKILTERGYRFTTTAEQEIVRDIKEKLCYVALDSEQEMAMAASSSSVEKSYELPDGQVITIGNERFRCPEALFQPCFLGMESCGIHKTTFNSIVKSDVDIRKDLYTNTVLSGGTTMYPGIAHRMQKEITALAPSIMKIKIIAPPKRKYSVWVGGSILASLSTFQQM…
tr|sPep_31960|sPep_31960 POTEKP lncORF 5 OS=Homo sapiens OX=9606 GN=POTEKP PE=6	MDDDTAVLVIDNGSGMCKAGFAGDDAPQAVFPSIVGRPRHQGMMEGMHQKESYVGKEAQSKRGMLTLKYPMEHGIITNWDDMEKIWHHTFYNELRVAPEEHPILLTEAPLNPKANREKMTQIMFETFNTPAMYVAIQAVLSLYTSGRTTGIVMDSGDGFTHTVPIYEGNALPHATLRLDLAGRELTDYLMKILTERGYRFTTTAEQEIVRDIKEKLCYVALDSEQEMAMAASSSSVEKSYELPDGQVITIGNERFRCPEALFQPCFLGMESCGIHKTTFNSIVKSDVDIRKDLYTNTVLSGGTTMYPGIAHRMQKEITALAPSIMKIKIIAPPKRKYSVWVGGSILASLSTFQQMWISKQEYDESGPSIVHRKCF
tr|sPep_31989|sPep_31989 PPIAP43 lncORF 1 OS=Homo sapiens OX=9606 GN=PPIAP43 PE=6	MCQGSDFTRHNGTGGKSIYGEKFEDENFILKHTGPGVLPMANAGPNTNGSQFFICTAKTEWLDGKHVVFGKVKEGVNIVEAMEHFGSRNGKTSKKIISIADCGQL
tr|sPep_32019|sPep_32019 PPIAP79 lncORF 1 OS=Homo sapiens OX=9606 GN=PPIAP79 PE=6	MYQSGDFTRHKGTGGKSIYQEKFDDENFILKHTGPGILSMANAGPGTNVSQFFICTAKTEWLDGKHLVFGKEKEGMNIVKAIGYGTLQEWQD
tr|sPep_32175|sPep_32175 PSME2P1 lncORF 1 OS=Homo sapiens OX=9606 GN=PSME2P1 PE=6	MAKPCGVRLSGEALKQVEVFRQNLFQEAEEFLCRFLPQKIIYLNQLLQEDSLNVADLTSLRSPLDVPIPDPPPKDDEMETDKQEKKDVPKCGFLPGNEKVLSLFALVKPEVWTLKQKCILVITWIQHLIPKIDDGNEFGVAIQEKVLERVNAVKIKVEAFQTTISKYFSERGDPVAKASEETHVMDYRALVLEPDEAAYGELRAMVLDLRAFYAELYHIISSNLEKIVNPKGEEKPSMY
tr|sPep_32304|sPep_32304 RAC1P4 lncORF 1 OS=Homo sapiens OX=9606 GN=RAC1P4 PE=6	MVDGKLVNLGLWNTAGQEDYDRLRPLSYPQADVFLICFSLVSPASFENVLAKWYPEVQHHCPNTPIILVGTKLDLRDDKDRIQKLKEKKLTPITYPQGLAMAKEMGAVKYLECLALTRRGLKTVFDEAIRAVLCPPPVKKRKRKCLQL
tr|sPep_32305|sPep_32305 RAC1P4 lncORF 2 OS=Homo sapiens OX=9606 GN=RAC1P4 PE=6	MQAIKGVVVGDGAVGKTCLLISYTTNAFPGEDIPTAFDNYSANVMVDGKLVNLGLWNTAGQEDYDRLRPLSYPQADVFLICFSLVSPASFENVLAKWYPEVQHHCPNTPIILVGTKLDLRDDKDRIQKLKEKKLTPITYPQGLAMAKEMGAVKYLECLALTRRGLKTVFDEAIRAVLCPPPVKKRKRKCLQL
tr|sPep_32349|sPep_32349 RBBP4P1 lncORF 1 OS=Homo sapiens OX=9606 GN=RBBP4P1 PE=6	MTHALEWPSLTAQWLPDVTRPEGKDFSLHRLVLGTHTSDEQNHLVIASVQLPDDDAQFDASHYDREKGEFGGFGSVSGKIEIEIKINHEGKVNRARYMPQNPCIITTKTPSSDILVFDYTKHPSKPDPSGECNPDLRLRGHQKEGYGLSWNLNLSGHLLSASDDHTICLWDISAVPKEGKVVDAKTIFTGHTAIVEDVSWHLLCESLFGSVADDQKLMIWDTRSNNTSKPSHSVDTHTAEVNCLSFSPYSEFILATGSADKTVALWDLRNLKLKLHSFESHKDEIFQVQWSPHNETILASSGTDHRPNV
tr|sPep_32530|sPep_32530 RPL17P25 lncORF 2 OS=Homo sapiens OX=9606 GN=RPL17P25 PE=6	MLKNADSNGELKGLDVDSLAIEHIQMNKASKMCCQTYRAHSRINPYMSSPCHIEMSLTEKEQIAPKPEEEVAQKKKISQKKLMKQKLMAWE
tr|sPep_32657|sPep_32657 RPL5P22 lncORF 1 OS=Homo sapiens OX=9606 GN=RPL5P22 PE=6	MIVHVTNRDIIYQIAYARIEGEIIVCAAYAHELPKYDVKVGLTNYAAAYCTGLLLACSLLNRFGMDNIYDGQMEVTGDEYNVENIDGQPGAFTCYLDAGLARTITGNKVFGTLKGTVDRSLSIPHSTKRFPGYDSESNAEVHQKRIMGQNVADYMRYLMEQDEDAYKKQFSQYIKKTA
tr|sPep_32722|sPep_32722 RPL7P48 lncORF 1 OS=Homo sapiens OX=9606 GN=RPL7P48 PE=6	MEGVEEKKKKVPAVPETLKKKRRNFAEPKIKHLRKKFAQKMLQKARRKLIYEKAKHYHKEYRQLYRTEIQMPRIARKAGNFYVPAKPKLAFVIRIRGVNGVSPKIRKVLQLLRLCQIFNETFVKLNKASINMLRIVEPYIAWGCPNLKSVNELIYKRGYGKINKKGVASTDNTLIARSLGKYSINCMEDLIHEIYTVGKCFKEANNFLWPFKLSSPQGRMKKKTTHFVEVEMLATGRTRSTGLLED
tr|sPep_32796|sPep_32796 RPS26P55 lncORF 2 OS=Homo sapiens OX=9606 GN=RPS26P55 PE=6	VEAAAVRDISEASTFNAYVLPKLYVKLHYCVSCAIHSKVVRNRSHEARKDPTPPPRFRPAGASP
tr|sPep_32799|sPep_32799 RPS27AP11 lncORF 1 OS=Homo sapiens OX=9606 GN=RPS27AP11 PE=6	MQIFLKTLTEKTITLEAEPLDTIENVKAKIQDKEGIPPDQQRLIFAGKQLEDGCTLSDYSIQKESTLHLVLRLRGGDKKRKKSYTTPKKNKHKRKKVKLAVLKYYKVDENGKISCLRRE
tr|sPep_32805|sPep_32805 RPS27AP5 lncORF 1 OS=Homo sapiens OX=9606 GN=RPS27AP5 PE=6	MQIFVKTLMGKTITLEVELSDTIDNVKAKIQDKEGIPPDQQRLIFAGKQLEDGRTLSDYNIQKESTLHLVLRLRGGAKKRKKKSYTTPRKNKHKRKKVKLALLKYYKVDENGKISCLHRECPSDECGAGVFMASHFDRHYCGKCCLTYCFNKPEDK
tr|sPep_32885|sPep_32885 RPSAP47 lncORF 1 OS=Homo sapiens OX=9606 GN=RPSAP47 PE=6	MEQYIYKRKSDGIYIINLKRTWEKLLLAARAIVAIENPADVSVISSRNTGQRAVLKFAAATGATPIAGCFTPGTFTNQIQAAFQEPRLLVVTDPRADHQPFTEASYVNLPTIALCNTDSPLRYVHIAIPCNNKGAHSVGLMWWMLAWEVLCMRGTISREHPWEVMPDFCFYRDPEEIEKEEQPAAEKAVTKEEFQGERTAPAPEFTATQPEVADWSEGVQVPSVPIQQFPTEDCSAQPATEDWSAAPTAQATEWVGATTEWS
tr|sPep_32886|sPep_32886 RPSAP47 lncORF 2 OS=Homo sapiens OX=9606 GN=RPSAP47 PE=6	MSGALDVLQMKEEDVLKFLAAGTHLGGTNLDFQMEQYIYKRKSDGIYIINLKRTWEKLLLAARAIVAIENPADVSVISSRNTGQRAVLKFAAATGATPIAGCFTPGTFTNQIQAAFQEPRLLVVTDPRADHQPFTEASYVNLPTIALCNTDSPLRYVHIAIPCNNKGAHSVGLMWWMLAWEVLCMRGTISREHPWEVMPDFCFYRDPEEIEKEEQPAAEKAVTKEEFQGERTAPAPEFTATQPEVADWSEGVQVPSVPIQQFPTEDCSAQPATEDWSAAPTAQATEWVGATTEWS
tr|sPep_32935|sPep_32935 SAR1AP3 lncORF 1 OS=Homo sapiens OX=9606 GN=SAR1AP3 PE=6	MIKDDRLGQHIPTLHLTSKELTIVGMTFTTFDLGQHEQACRVWKNCLPAMNGVIFLVDCADHSCLIESKVELNSLMADETISTMPILILGNKIDRTDTISAEKLGEIFGLYGQTTGKGNVTLKQLNVRPAEVFTCSVLQRQTYREGF
tr|sPep_32936|sPep_32936 SAR1AP3 lncORF 2 OS=Homo sapiens OX=9606 GN=SAR1AP3 PE=6	MSFIFEWICSGFSSVPQFLGLNKKSGKLLFVGLNNTDKTILLHMIKDDRLGQHIPTLHLTSKELTIVGMTFTTFDLGQHEQACRVWKNCLPAMNGVIFLVDCADHSCLIESKVELNSLMADETISTMPILILGNKIDRTDTISAEKLGEIFGLYGQTTGKGNVTLKQLNVRPAEVFTCSVLQRQTYREGF
tr|sPep_33047|sPep_33047 SEPTIN7P8 lncORF 1 OS=Homo sapiens OX=9606 GN=SEPTIN7P8 PE=6	MKHLHEKVNIIPLTAKADTLTPEECQQFTKQIMKEIQEHKIKIYEFPETDDEEEKKRVKKIKDRLPLAVVGSDIITEVNGKRVRGRQYPWGIYCAVI
tr|sPep_33131|sPep_33131 SLC25A5P2 lncORF 2 OS=Homo sapiens OX=9606 GN=SLC25A5P2 PE=6	MTDATVSFAKDFLAGGVAAAISKMAVVPIQRVKLLLQVQHASKQVTADKQYKGIIDCVVCISKEQGVLSFWRGNLANVIRYFPTQAFNFAFKDKYKQIFLGDVDKRTQFWRYFEGNLTSGSAAGATSLCFVYPLDFALTRLAANVGKAGAEREFRSLGDCLVKIYKSDGIKGLYQGFNMSVQGIIIYRAAYFSIYDTAKGMLPDPKNTHILIS
tr|sPep_33929|sPep_33929 TCP1P1 lncORF 1 OS=Homo sapiens OX=9606 GN=TCP1P1 PE=6	MLISGYALNCVVGSQGIPKRIVNAKIACLDFGLQKTKMKLGIQVVITDPEKLDQIRQRESDITKERIQKILVTGASIILTTGGIDDMCLKYFVEAGATAVRRVFKRDLKRIPKASGATILSTLANLKGKETFEAAVLGQAEEVV
tr|sPep_33930|sPep_33930 TCP1P1 lncORF 2 OS=Homo sapiens OX=9606 GN=TCP1P1 PE=6	MVVDAVFAIKYTDIRGQPCYPVNSVNILKAHGKSQTESMLISGYALNCVVGSQGIPKRIVNAKIACLDFGLQKTKMKLGIQVVITDPEKLDQIRQRESDITKERIQKILVTGASIILTTGGIDDMCLKYFVEAGATAVRRVFKRDLKRIPKASGATILSTLANLKGKETFEAAVLGQAEEVV
tr|sPep_34484|sPep_34484 UBA52P7 lncORF 2 OS=Homo sapiens OX=9606 GN=UBA52P7 PE=6	MQIFMNTLTGKTITLEVEPSDTIENVKAKIQDKEGILPDQQCLIFVGKQLEDGHSLSD
tr|sPep_34643|sPep_34643 VDAC1P7 lncORF 1 OS=Homo sapiens OX=9606 GN=VDAC1P7 PE=6	VTQSNFAVGYRTDEFQLHTTVNDGTEFGGSIYQKVNKKLETAVNLVWTAGNSNTRFGTAAKYQTDPHACFSTKVNNSSLIGLGYTQTLQPGIKLTLSALLDGKNVKAGGHKLGLGLKFQA
tr|sPep_34816|sPep_34816 YWHAZP2 lncORF 1 OS=Homo sapiens OX=9606 GN=YWHAZP2 PE=6	MAACMKSVTKQGAELSNEERNLLSVAYKNVVGARKSSWRVVSSIEQKTEGAEKKQQMAREHREKIETELRDICNDVLSLLEKFLIPNASQAESKVFYLKMKGDYYRYLTEVTAGDDKIGIVDQSQQAYQEAFEISKKEMQPTHPVRLGLALNFCVLL
